# Amphicarpic development in the emerging model organism *Cardamine chenopodiifolia*

**DOI:** 10.1101/2024.01.26.577352

**Authors:** Aurélia Emonet, Miguel Pérez-Antón, Ulla Neumann, Sonja Dunemann, Bruno Huettel, Robert Koller, Angela Hay

## Abstract

- Amphicarpy is an unusual trait where two fruit types develop: one above and the other below ground. This trait is not found in conventional model species, therefore, its development and molecular genetics remain under-studied. Here, we establish *Cardamine chenopodiifolia* as an emerging experimental system to study amphicarpy.
- We characterized the development of *C. chenopodiifolia*, focusing on differences in morphology and cell wall histochemistry between above- and below-ground fruit. We generated a reference transcriptome using PacBio full-length transcript sequencing (IsoSeq) and used a combination of short and long read sequencing to analyse differential gene expression between above- and below-ground fruit valves.
- *C. chenopodiifolia* has two contrasting modes of seed dispersal. The main shoot fails to bolt and initiates floral primordia that bury underground where they self-pollinate and set seed. By contrast, axillary shoots bolt to position flowers and exploding seed pods above ground. Morphological differences between aerial explosive fruit and subterranean non-explosive fruit were reflected in a large number of differentially regulated genes involved in photosynthesis, secondary cell wall formation and defence responses.
- Tools established in *C. chenopodiifolia*, such as a reference transcriptome, draft genome assembly and stable plant transformation, pave the way to explore under-studied traits and discover new biological mechanisms.
