## Supplemental Table S1 for "Amphicarpic development in the emerging model organism *Cardamine chenopodiifolia*"

### Sheet: PacBioSequencingData
	Fruit_transcriptome	Tissues_transcriptome
Longest subread length (mean)	4348	5242
Nb of polymerases reads	6132770	5281895
Mean length of polymerases reads	51733	51792
N50 polymerase reads	120750	128750
Number of circular consensus sequence reads (HiFi reads)	3837754	3044522
HiFi read length mean bp	1273	1438

### Sheet: AlignmentCchenoTranscriptome
Total number of genes	53242
Genes left after filtering based on low expression	49528
Number of genes with Uniprot ID	46411
Unique Uniprot IDs	31944
Number of genes with GO IDs	32798
