## Supplemental Table S2 for "Amphicarpic development in the emerging model organism *Cardamine chenopodiifolia*"

### Sheet: Feuil3
Sample	Raw reads	Raw data (G)	Effective(%)	Error(%)	Q20(%)	Q30(%)	GC(%)		Reads-1 after Trimming (data from FastQC)	Sequence length	%GC	Reads-2 after Trimming (data from FastQC)	Sequence length	%GC	Total reads after trimming		overall alignment rate		Uniq mapped reads ratio	Multiple mapped reads ratio	Discordantly reads ratio
A5311	46499910	7	99.07	0.03	96.93	91.67	45.04		23246854	18-150	44	23246854	18-150	45	46493708		20.21		9.89	0.28	0.1
B5311	39342366	5.9	98.55	0.03	97	91.98	44.71		19668118	18-150	44	19668118	18-150	45	39336236		18.85		9.42	0.3	0.1
C5311	56245218	8.4	94.58	0.03	96.3	91	44.57		28115646	18-150	44	28115646	18-150	44	56231292		17.46		8.5	0.19	0.04
D5311	47668670	7.2	98.25	0.03	96.69	91.21	44.38		23831732	18-150	44	23831732	18-150	44	47663464		17.07		8.15	0.18	0.04
E5311	56740050	8.5	98.45	0.03	96.55	91.11	44.99		28364837	18-150	44	28364837	18-150	45	56729674		19.9		9.86	0.31	0.1
F5311	47998776	7.2	98.56	0.03	96.77	91.35	44.91		23996231	18-150	44	23996231	18-150	45	47992462		19.31		9.27	0.31	0.11
G5311	48180520	7.2	98.51	0.03	97.48	93.17	44.61		24086605	18-150	44	24086605	18-150	44	48173210		18.33		8.82	0.2	0.04
H5311	47493598	7.1	98.44	0.03	96.78	91.5	44.34		23743843	18-150	44	23743843	18-150	44	47487686		17		7.98	0.17	0.04
I5311	45195612	6.8	98.75	0.03	96.88	91.66	45.12		22593400	18-150	44	22593400	18-150	45	45186800		20.18		9.82	0.29	0.08
J5311	63213528	9.5	98.75	0.03	96.85	91.66	45.12		31603077	18-150	44	31603077	18-150	45	63206154		19.86		9.48	0.34	0.12
K5311	49110448	7.4	98.9	0.03	96.76	91.47	44.42		24550167	18-150	44	24550167	18-150	44	49100334		17.9		8.54	0.18	0.03
L5311	49948854	7.5	98.88	0.03	96.75	91.36	44.3		24970176	18-150	43	24970176	18-150	44	49940352		17.04		7.88	0.17	0.04
Sum	597637550	89.7													597541372
Average	4.98031e+07	7.475													4.97951e+07
Raw reads: total amount of reads of raw data, each four lines taken as one unit. For paired-end sequencing, it equals the amount of read1 and read2.
Raw data: (Raw reads) * (sequence length), calculating in G. Sequencing length equals 150.
Effective: (Clean reads/Raw reads)*100%
Error: base error rate
Q20, Q30: (Base count of Phred value > 20 or 30) / (Total base count)
GC: (G & C base count) / (Total base count)
