## Supplemental Table S3 for "Amphicarpic development in the emerging model organism *Cardamine chenopodiifolia*"

### Sheet: Alignment to C.hirsuta genome
DEGs	air16 vs air17ab	sub16 vs sub17ab	sub16 vs air16	sub17ab vs air17ab	INTX
UP	805	428	1159	1654	598
DOWN	947	648	780	1205	351
Total	1752	1076	1939	2859	949
Ratio Up-Down	0.850053	0.660494	1.4859	1.37261	1.7037
In percent of total C.hi gene (29458)
UP	0.027327	0.0145292	0.0393442	0.0561477	0.0203001
DOWN	0.0321475	0.0219974	0.0264784	0.0409057	0.0119153
Total	0.0594745	0.0365266	0.0658225	0.0970534	0.0322154
In percent of total genes with count (16376)
UP	0.0491573	0.0261358	0.0707743	0.101001	0.0365169
DOWN	0.0578285	0.0395701	0.0476307	0.0735833	0.0214338
Total	0.106986	0.0657059	0.118405	0.174585	0.0579507

### Sheet: Align to C.cheno transcriptome
DEGs	air16 vs air17ab	sub16 vs sub17ab	sub16 vs air16	sub17ab vs air17ab	INTX
UP	2750	1642	4306	6457	1557
DOWN	3488	2186	3490	5572	1050
Total	6238	3828	7796	12029	2607
Ratio Up-Down	0.788417	0.751144	1.23381	1.15883	1.48286
In percent of total genes with count (49528)
UP	0.0555241	0.033153	0.0869407	0.130371	0.0314368
DOWN	0.0704248	0.0441366	0.0704652	0.112502	0.0212001
Total	0.125949	0.0772896	0.157406	0.242873	0.0526369
