## Supplemental Table S8 for "Amphicarpic development in the emerging model organism *Cardamine chenopodiifolia*"

### Sheet: geneList_intersect
chi_name	ath_homologue	description
CARHR186780	AT5G26780	Serine hydroxymethyltransferase
CARHR004630	AT1G05170	Galactosyltransferase family protein
CARHR033200	AT1G33800	Protein of unknown function (DUF579)
CARHR132660	AT2G38080	Laccase 1b
CARHR226170	AT4G19380	Long chain fatty alcohol oxidase
CARHR221290	AT4G14760	kinase interacting (KIP1-like) family protein
CARHR242190	AT4G34050	Caffeoyl-CoA 3-O-methyltransferase
CARHR221830	AT4G15093	Extradiol ring-cleavage dioxygenase class III protein subunit B
CARHR009410	AT1G09440	Protein kinase family protein
CARHR227090	AT4G20260	Plasma-membrane associated cation-binding protein 1
CARHR205920	AT5G07220	BAG family molecular chaperone regulator 3
CARHR080950	AT3G06420	Autophagy-related protein
CARHR131330	AT2G36880	S-adenosylmethionine synthase
CARHR269320	AT5G55950	Nucleotide/sugar transporter family protein
CARHR144410	AT2G01850	xyloglucan endotransglucosylase/hydrolase 28
CARHR210090	AT5G03260	laccase 11
CARHR243340	AT4G35060	Heavy metal transport/detoxification superfamily protein
CARHR001290	AT1G01180	S-adenosyl-L-methionine-dependent methyltransferases superfamily protein
CARHR136770	AT2G41690	heat shock transcription factor B3
CARHR014010	AT1G13635	DNA-3-methyladenine glycosylase I
CARHR273650	AT5G60020	laccase 17
CARHR090010	AT3G15050	IQ-domain 10
CARHR144450	AT2G01890	purple acid phosphatase 8
CARHR022820	AT1G22480	Blue copper protein
CARHR122430	AT2G29130	laccase 2

### Sheet: GOterms
ID	Description	GeneRatio	BgRatio	pvalue	p.adjust	qvalue	geneID	Count
GO:0009808	lignin metabolic process	6/25	73/26032	6.69218e-11	1.20459e-08	6.62173e-09	AtGXMT1/ATLMCO4/CCoAOMT1/LAC11/ATLAC17/IQD10	6
GO:0009809	lignin biosynthetic process	5/25	59/26032	2.58016e-09	2.32214e-07	1.2765e-07	ATLMCO4/CCoAOMT1/LAC11/ATLAC17/IQD10	5
GO:0009698	phenylpropanoid metabolic process	6/25	145/26032	4.36803e-09	2.62082e-07	1.44068e-07	AtGXMT1/ATLMCO4/CCoAOMT1/LAC11/ATLAC17/IQD10	6
GO:0009699	phenylpropanoid biosynthetic process	5/25	111/26032	6.38863e-08	2.87488e-06	1.58034e-06	ATLMCO4/CCoAOMT1/LAC11/ATLAC17/IQD10	5
GO:0044550	secondary metabolite biosynthetic process	5/25	213/26032	1.62698e-06	5.85712e-05	3.21971e-05	ATLMCO4/CCoAOMT1/LAC11/ATLAC17/IQD10	5
GO:0009834	plant-type secondary cell wall biogenesis	4/25	159/26032	1.53377e-05	0.00046013	0.000252937	AtGXMT1/ATLMCO4/IQD10/NA	4
GO:0042546	cell wall biogenesis	5/25	496/26032	9.53962e-05	0.00245304	0.00134846	AtGXMT1/ATLMCO4/ATXTH27/IQD10/NA	5
GO:0009832	plant-type cell wall biogenesis	4/25	319/26032	0.00022842	0.00513945	0.00282519	AtGXMT1/ATLMCO4/IQD10/NA	4
GO:0044087	regulation of cellular component biogenesis	3/25	153/26032	0.000416386	0.00832772	0.00457781	ATPCAP1/IQD10/NA	3
GO:1903338	regulation of cell wall organization or biogenesis	2/25	59/26032	0.00146499	0.0263698	0.0144957	IQD10/NA	2
